# HNF4α mediated QPRT expression in the kidney facilitates resilience against acute kidney injury

**DOI:** 10.1101/2023.05.23.541987

**Authors:** Amanda J. Clark, Marie Christelle Saade, Vamsidhara Vemireddy, Kyle Q. Vu, Brenda Mendoza Flores, Valerie Etzrodt, Erin J. Ciampa, Huihui Huang, Ayumi Takakura, Kambiz Zandi-Nejad, Zsuzsanna K. Zsengellér, Samir M. Parikh

## Abstract

Nicotinamide adenine dinucleotide (NAD+) levels decline in experimental models of acute kidney injury (AKI). Attenuated enzymatic conversion of tryptophan to NAD+ in tubular epithelium may contribute to adverse cellular and physiological outcomes. Mechanisms underlying defense of tryptophan-dependent NAD+ production are incompletely understood. Here we show that regulation of a bottleneck enzyme in this pathway, quinolinate phosphoribosyltransferase (QPRT) may contribute to kidney resilience. Expression of QPRT declined in two unrelated models of AKI. Haploinsufficient mice developed worse outcomes compared to littermate controls whereas novel, conditional gain-of-function mice were protected from injury. Applying these findings, we then identified hepatocyte nuclear factor 4 alpha (HNF4α) as a candidate transcription factor regulating QPRT expression downstream of the mitochondrial biogenesis regulator and NAD+ biosynthesis inducer PPARgamma coactivator-1-alpha (PGC1α). This was verified by chromatin immunoprecipitation. A PGC1a-HNF4α -QPRT axis controlled NAD+ levels across cellular compartments and modulated cellular ATP. These results propose that tryptophan-dependent NAD+ biosynthesis via QPRT and induced by HNF4α may be a critical determinant of kidney resilience to noxious stressors.
