## Supplemental Tables for "HNF4α mediated QPRT expression in the kidney facilitates resilience against acute kidney injury"

### Sheet: Table S1
Gene	FWD	RVS
Mouse primers for qPCR
IDO2	GACAGTCTTGGTGGAGAAGGCA	ATCCTGGATGGAGAGTCTCAGC
QPRT	GAAAGACAACCATGTAGTGGCGG	GGCTGCTACATTCCACCTCTAC
NAPRT	TTCCAGATGCCCTGGCTAGAGT	AGTGACCACACTGGTGCCAATG
NAMPT	GGCACCACTAATCATCAGACCTG	AAGGTGGCAGCAACTTGTAGCC
NNMT	CTTTGGGTCCAGACACTGTGCA	CCAGAGCCAATGTCAATCAGGAG
LCN2 (NGAL)	ATGTCACCTCCATCCTGGTCAG	GCCACTTGCACATTGTAGCTCTG
HAVCR1 (KIM1)	CTGGAATGGCACTGTGACATCC	GCAGATGCCAACATAGAAGCCC
Human primers
QPRT	GTGAAGGATAACCATGTGGTGGC	CTGCTGCATTCCACTTCCACCT
PGC1a	CCAAAGGATGCGCTCTCGTTCA	CGGTGTCTGTAGTGGCTTGACT
HNF4a	GGTGTCCATACGCATCCTTGAC	AGCCGCTTGATCTTCCCTGGAT
Mouse gDNA primers for ChIP qPCR
QPRT	CTGGGGCTGACCTGGTAATG	GGGAGATGAGAAACCCCCAC
HNF1a (positive control)	AGGTGCGTGTCTACAACTGG	ACCTCCTATCCCAGGTTCCC
DMRTB1 (negative control)	GCGTTGTTCTTGGTGTGCAT	GCCAAGCCAATGTGCTTCAA

### Sheet: Table S2
Identifying a Transcription Factor Linking PGC1a and QPRT
Transcription Factors that bind QPRT promotor from ENCODE	Proteins that Interact with PGC1a from Biogrid	Proteins that Interact with PGC1a from Human Reference Protein Interactome Mapping Project
ETS1	NR1H4	RARB
EP300	NRF1	PPARA
EGR1	MED16	ESRRA
HNF4G	SRSF2	ESRRG
BHLHE40	MED21	HNF4A
HCFC1	RXRA	RELA
HNF4A	MED20	PPARD
RBBP5	MED1	RXRA
MAZ	MED12	PPARG
TCF12	MED14
GATA1	MED17
ZBTB7A	HCFC1
CHD4	ESR1
ZNF143	THRB
CCNT2	SRSF5
E2F4	SRSF6
SIN3A	SRSF4
BCLAF1	PPARA
GABPA	CREBBP
MYC	NCOA1
WRNIP1	FBXW7
RXRA	GSK3B
HDAC6	EP300
RAD21	IQGAP1
TRIM28	LRPPRC
UBTF	MYOD1
GATA3	NCOA6
GTF2B	MYEF2
KDM1A	BCL6
TBL1XR1	ESR2
MTA3	RNF34
SAP30	NR3C1
ZNF384	TP53
CHD1	RNF2
FOSL2	PIAS1
TAF7	PARK7
CEBPD	SFPQ
HMGN3	CDK6
MYBL2	EGFR
CHD2	CAPNS1
RUNX3	PRKAA1
TEAD4	KAT2A
MXI1	SIRT1
FOXA1	UBE2I
FOXA2	NRIP1
TBP	Sox9
REST	NFKB1
TAL1	RELA
YY1	PPARD
JUND	CREB3L3
ATF2	USF2
SMC3	USF1
PBX3	EWSR1
TAF1	NR1I3
SP4	PML
POLR2A	SKP1
RCOR1	NR4A2
SETDB1	NR1I2
JUN	HNF4A
GTF2F1	NDN
HDAC2	TNFAIP3
SP1	KIAA1429
SIRT6	RARB
CBX3	ESRRG
USF1	NR5A2
POU2F2	HIST2H2BE
MAFK	NR1H5
TCF3
HDAC1
USF2
NR2F2
CTCF
FOXM1
ELF1
IRF1
MBD4
STAT5A
WHSC1
STAT1
ARID3A
ESR1
CEBPB
KDM4A
TCF7L2
RFX5
PML
PHF8
CHD7
ZC3H11A
BRCA1
H2AFZ
ELK1
NANOG
ZMIZ1
SPI1
CTBP2
EZH2
FOXP2
NFIC
BACH1
E2F6
KDM5B
EBF1
MAX
SREBF1
PAX5
GATA2
CUX1
